# Single-cell epigenomic identification of inherited risk loci in Alzheimer’s and Parkinson’s disease

**DOI:** 10.1101/2020.01.06.896159

**Authors:** M. Ryan Corces, Anna Shcherbina, Soumya Kundu, Michael J. Gloudemans, Laure Frésard, Jeffrey M. Granja, Bryan H. Louie, Shadi Shams, S. Tansu Bagdatli, Maxwell R. Mumbach, Bosh Liu, Kathleen S. Montine, William J. Greenleaf, Anshul Kundaje, Stephen B. Montgomery, Howard Y. Chang, Thomas J. Montine

## Abstract

Genome-wide association studies (GWAS) have identified thousands of variants associated with disease phenotypes. However, the majority of these variants do not alter coding sequences, making it difficult to assign their function. To this end, we present a multi-omic epigenetic atlas of the adult human brain through profiling of the chromatin accessibility landscapes and three-dimensional chromatin interactions of seven brain regions across a cohort of 39 cognitively healthy individuals. Single-cell chromatin accessibility profiling of 70,631 cells from six of these brain regions identifies 24 distinct cell clusters and 359,022 cell type-specific regulatory elements, capturing the regulatory diversity of the adult brain. We develop a machine learning classifier to integrate this multi-omic framework and predict dozens of functional single nucleotide polymorphisms (SNPs), nominating gene and cellular targets for previously orphaned GWAS loci. These predictions both inform well-studied disease-relevant genes, such as *BIN1* in microglia for Alzheimer’s disease (AD) and reveal novel gene-disease associations, such as *STAB1* in microglia and *MAL* in oligodendrocytes for Parkinson’s disease (PD). Moreover, we dissect the complex inverted haplotype of the *MAPT* (encoding tau) PD risk locus, identifying ectopic enhancer-gene contacts in neurons that increase *MAPT* expression and may mediate this disease association. This work greatly expands our understanding of inherited variation in AD and PD and provides a roadmap for the epigenomic dissection of noncoding regulatory variation in disease.
