## Supplementary Table 9 for "Single-cell epigenomic identification of inherited risk loci in Alzheimer’s and Parkinson’s disease"

### Sheet: adhd_sc.merged.cell_type_result
Supplementary Table 9 - Page 1 of 1
This page of the table shows the results of LD Score Regression for cell type-specific peaks across a variety of diseases and traits.
Row Explanation
Each row represents an individual cell type and trait combination.
Column Explanations
Trait - The disease or trait of interest.
Cell_Type - The cell type-specific peak set being using to determine enrichment. Non-brain cell types are taken from Corces & Buenrostro et al. Nature Genetics 2016 (PMID: 27526324).
Coefficient - The regression coefficient of the LD score regression analysis.
Coefficient_Std_Error - The standard error on the measurement of the regression coefficient.
Coefficient_P_value - The coefficient p-value tests whether the annotated peak set contributes significantly to SNP heritability after controlling for the effects of the annotations in the full baseline model.
Trait	Cell_Type	Coefficient	Coefficient_Std_Error	Coefficient_P_value
ADHD	Excitatory Neurons	3.02721e-07	6.70585e-08	3.17642e-06
ADHD	Inhibitory Neurons	2.72319e-07	6.54087e-08	1.56813e-05
ADHD	Astrocytes	2.32649e-07	7.9997e-08	0.00181746
ADHD	OPCs	2.42922e-07	1.03832e-07	0.00965279
ADHD	Unknown Neurons	1.24973e-07	1.32737e-07	0.173223
ADHD	Oligodendrocytes	6.09621e-08	6.70284e-08	0.181544
ADHD	Erythoblasts	1.82278e-07	2.26559e-07	0.210539
ADHD	Nigral Neurons	1.34153e-07	1.75848e-07	0.222764
ADHD	Plasmacytoid Dendritic Cell	1.26655e-07	2.20927e-07	0.283225
ADHD	Microglia	5.02188e-08	9.44474e-08	0.297463
ADHD	B cell	-2.19266e-09	1.61851e-07	0.505404
ADHD	T cell	-3.86484e-08	1.47383e-07	0.603429
ADHD	NK	-3.57438e-08	1.18451e-07	0.618582
ADHD	CD8	-4.18467e-08	1.33003e-07	0.623479
ADHD	Monocyte	-1.05056e-07	1.7978e-07	0.720511
ADHD	Myeloid Dendritic Cell	-1.25876e-07	1.48454e-07	0.801758
Alzheimer's Disease	Microglia	2.72734e-07	1.05415e-07	0.00483759
Alzheimer's Disease	Monocyte	4.04552e-07	1.63298e-07	0.00661754
Alzheimer's Disease	Myeloid Dendritic Cell	1.25783e-07	1.32445e-07	0.171133
Alzheimer's Disease	Plasmacytoid Dendritic Cell	-3.46856e-08	2.26122e-07	0.560956
Alzheimer's Disease	OPCs	-2.90453e-08	8.51824e-08	0.63344
Alzheimer's Disease	Excitatory Neurons	-2.60065e-08	7.22045e-08	0.640643
Alzheimer's Disease	Astrocytes	-6.5584e-08	7.12761e-08	0.82125
Alzheimer's Disease	Oligodendrocytes	-6.17081e-08	5.87336e-08	0.853289
Alzheimer's Disease	Unknown Neurons	-1.83758e-07	1.60329e-07	0.874129
Alzheimer's Disease	Nigral Neurons	-1.88818e-07	1.52944e-07	0.891502
Alzheimer's Disease	B cell	-2.29034e-07	1.35861e-07	0.954083
Alzheimer's Disease	Inhibitory Neurons	-1.02031e-07	5.82318e-08	0.960127
Alzheimer's Disease	Erythoblasts	-3.74814e-07	1.89056e-07	0.976292
Alzheimer's Disease	NK	-2.29104e-07	8.87234e-08	0.995092
Alzheimer's Disease	CD8	-2.88252e-07	1.10663e-07	0.995403
Alzheimer's Disease	T cell	-3.14161e-07	1.13983e-07	0.997076
Anorexia	Inhibitory Neurons	4.46897e-07	1.95904e-07	0.0112682
Anorexia	Microglia	5.23461e-07	2.74916e-07	0.0284499
Anorexia	Nigral Neurons	1.07737e-06	5.68481e-07	0.0290341
Anorexia	Excitatory Neurons	3.49466e-07	1.9521e-07	0.0367104
Anorexia	NK	5.52585e-07	3.13668e-07	0.0390609
Anorexia	Monocyte	7.44521e-07	4.78804e-07	0.0599777
Anorexia	B cell	6.62642e-07	4.32103e-07	0.0625728
Anorexia	OPCs	4.41473e-07	3.12999e-07	0.0792019
Anorexia	CD8	5.34687e-07	3.82701e-07	0.0811858
Anorexia	Myeloid Dendritic Cell	4.35656e-07	4.05974e-07	0.14161
Anorexia	Astrocytes	2.55206e-07	2.44123e-07	0.147919
Anorexia	Unknown Neurons	5.1164e-07	4.97261e-07	0.151759
Anorexia	T cell	4.34184e-07	4.25025e-07	0.153497
Anorexia	Erythoblasts	5.41649e-07	6.10083e-07	0.187316
Anorexia	Oligodendrocytes	1.4887e-07	1.83872e-07	0.209075
Anorexia	Plasmacytoid Dendritic Cell	4.98223e-07	7.14478e-07	0.2428
Anxiety	Excitatory Neurons	2.36361e-07	1.61563e-07	0.0717394
Anxiety	Inhibitory Neurons	2.06087e-07	1.48813e-07	0.0830458
Anxiety	B cell	2.38303e-07	3.73926e-07	0.261964
Anxiety	Monocyte	1.69341e-07	3.81447e-07	0.328542
Anxiety	OPCs	8.29645e-08	2.18834e-07	0.352299
Anxiety	Microglia	4.6978e-08	2.14295e-07	0.413239
Anxiety	T cell	7.43789e-09	3.2464e-07	0.490861
Anxiety	Myeloid Dendritic Cell	-2.75368e-09	3.20862e-07	0.503424
Anxiety	Erythoblasts	-5.47776e-08	4.34523e-07	0.550159
Anxiety	Nigral Neurons	-1.47773e-07	3.9759e-07	0.644931
Anxiety	NK	-1.27981e-07	2.62848e-07	0.686836
Anxiety	Unknown Neurons	-2.11441e-07	3.45486e-07	0.729735
Anxiety	Plasmacytoid Dendritic Cell	-3.48067e-07	4.6551e-07	0.772683
Anxiety	Oligodendrocytes	-1.16845e-07	1.43581e-07	0.792117
Anxiety	CD8	-2.46767e-07	2.93959e-07	0.799394
Anxiety	Astrocytes	-2.04723e-07	1.82676e-07	0.86879
Bone Mineral Density	Astrocytes	4.5288e-08	9.81737e-08	0.32229
Bone Mineral Density	Oligodendrocytes	-3.25129e-08	8.32587e-08	0.651918
Bone Mineral Density	Microglia	-9.44188e-08	1.18587e-07	0.787042
Bone Mineral Density	OPCs	-9.32748e-08	1.13336e-07	0.794744
Bone Mineral Density	NK	-2.77853e-07	1.37335e-07	0.978472
Bone Mineral Density	Erythoblasts	-4.56642e-07	2.16765e-07	0.982425
Bone Mineral Density	Nigral Neurons	-4.50698e-07	1.8411e-07	0.992817
Bone Mineral Density	Myeloid Dendritic Cell	-4.30984e-07	1.68823e-07	0.994658
Bone Mineral Density	Monocyte	-5.48822e-07	2.12387e-07	0.995118
Bone Mineral Density	T cell	-4.90495e-07	1.8607e-07	0.995806
Bone Mineral Density	CD8	-4.42736e-07	1.55476e-07	0.997798
Bone Mineral Density	B cell	-4.92662e-07	1.63287e-07	0.998724
Bone Mineral Density	Unknown Neurons	-5.20685e-07	1.60195e-07	0.999424
Bone Mineral Density	Plasmacytoid Dendritic Cell	-7.6915e-07	2.26048e-07	0.999666
Bone Mineral Density	Inhibitory Neurons	-2.87003e-07	7.82327e-08	0.999878
Bone Mineral Density	Excitatory Neurons	-3.21056e-07	7.42621e-08	0.999992
Coronary Artery Disease	Oligodendrocytes	1.36083e-08	1.09768e-07	0.450668
Coronary Artery Disease	OPCs	1.63396e-08	1.82101e-07	0.464251
Coronary Artery Disease	Myeloid Dendritic Cell	-1.18546e-07	2.98486e-07	0.654374
Coronary Artery Disease	Astrocytes	-7.38719e-08	1.08031e-07	0.75295
Coronary Artery Disease	Microglia	-1.3275e-07	1.68151e-07	0.785081
Coronary Artery Disease	NK	-2.06914e-07	2.2933e-07	0.816539
Coronary Artery Disease	Monocyte	-3.98315e-07	3.61485e-07	0.864744
Coronary Artery Disease	Unknown Neurons	-2.68283e-07	2.32322e-07	0.875911
Coronary Artery Disease	Inhibitory Neurons	-1.17538e-07	9.34285e-08	0.895815
Coronary Artery Disease	B cell	-4.06479e-07	2.7634e-07	0.929346
Coronary Artery Disease	T cell	-4.36578e-07	2.74372e-07	0.944217
Coronary Artery Disease	Excitatory Neurons	-1.76691e-07	1.02704e-07	0.95732
Coronary Artery Disease	CD8	-5.28674e-07	2.70442e-07	0.9747
Coronary Artery Disease	Erythoblasts	-7.0344e-07	3.50641e-07	0.97758
Coronary Artery Disease	Nigral Neurons	-5.92842e-07	2.78329e-07	0.983414
Coronary Artery Disease	Plasmacytoid Dendritic Cell	-8.27072e-07	3.68733e-07	0.987552
Epilepsy	Excitatory Neurons	2.46514e-07	8.9351e-08	0.00289949
Epilepsy	Oligodendrocytes	2.30319e-07	8.7941e-08	0.00440921
Epilepsy	OPCs	1.86355e-07	1.33633e-07	0.0815788
Epilepsy	NK	2.61708e-07	1.94139e-07	0.0888219
Epilepsy	Astrocytes	1.11279e-07	1.11645e-07	0.15945
Epilepsy	Unknown Neurons	2.10765e-07	2.16883e-07	0.165578
Epilepsy	CD8	1.65986e-07	2.04147e-07	0.208089
Epilepsy	Inhibitory Neurons	6.42058e-08	9.09237e-08	0.240047
Epilepsy	B cell	8.5426e-08	2.0783e-07	0.340522
Epilepsy	T cell	6.13664e-08	2.06869e-07	0.383369
Epilepsy	Erythoblasts	2.26378e-08	2.97657e-07	0.469688
Epilepsy	Plasmacytoid Dendritic Cell	-1.89322e-08	3.09434e-07	0.524393
Epilepsy	Monocyte	-9.24243e-08	2.87355e-07	0.626137
Epilepsy	Myeloid Dendritic Cell	-1.35039e-07	2.01847e-07	0.748257
Epilepsy	Nigral Neurons	-2.31296e-07	2.43255e-07	0.829157
Epilepsy	Microglia	-2.48514e-07	1.36351e-07	0.965818
Lean Body Mass	NK	1.54964e-07	1.41562e-07	0.13683
Lean Body Mass	B cell	1.97751e-07	1.86473e-07	0.144463
Lean Body Mass	Plasmacytoid Dendritic Cell	2.10345e-07	2.37745e-07	0.188145
Lean Body Mass	Erythoblasts	1.41541e-07	2.48053e-07	0.284132
Lean Body Mass	OPCs	5.20229e-08	1.08895e-07	0.316419
Lean Body Mass	Unknown Neurons	5.82715e-08	1.5767e-07	0.355848
Lean Body Mass	Nigral Neurons	7.33537e-08	2.04189e-07	0.359706
Lean Body Mass	T cell	5.36945e-08	1.78414e-07	0.381724
Lean Body Mass	Microglia	-8.95506e-09	1.11318e-07	0.532059
Lean Body Mass	Oligodendrocytes	-2.78237e-08	7.0228e-08	0.654018
Lean Body Mass	Myeloid Dendritic Cell	-7.04838e-08	1.67849e-07	0.662729
Lean Body Mass	Monocyte	-8.55382e-08	2.01317e-07	0.664543
Lean Body Mass	CD8	-8.42126e-08	1.60709e-07	0.699863
Lean Body Mass	Astrocytes	-5.60348e-08	9.20362e-08	0.728683
Lean Body Mass	Inhibitory Neurons	-5.27261e-08	8.4934e-08	0.732631
Lean Body Mass	Excitatory Neurons	-8.12689e-08	7.12959e-08	0.872832
Neuroticism	Inhibitory Neurons	1.27272e-07	2.70784e-08	1.30001e-06
Neuroticism	Excitatory Neurons	1.25966e-07	2.71409e-08	1.7319e-06
Neuroticism	OPCs	1.03991e-07	3.35709e-08	0.000975247
Neuroticism	Astrocytes	7.28504e-08	2.83195e-08	0.00504916
Neuroticism	Unknown Neurons	1.2344e-07	4.92969e-08	0.00613965
Neuroticism	Oligodendrocytes	5.74317e-08	2.37394e-08	0.00777609
Neuroticism	T cell	5.95544e-08	5.2556e-08	0.128573
Neuroticism	CD8	3.28584e-08	4.8678e-08	0.249833
Neuroticism	Nigral Neurons	2.67837e-08	5.27142e-08	0.305694
Neuroticism	Erythoblasts	2.31836e-08	7.33105e-08	0.375911
Neuroticism	Monocyte	1.25779e-08	5.63753e-08	0.411725
Neuroticism	B cell	7.55618e-09	5.51251e-08	0.445486
Neuroticism	Myeloid Dendritic Cell	-2.83813e-08	4.33825e-08	0.743512
Neuroticism	Plasmacytoid Dendritic Cell	-4.77484e-08	6.59155e-08	0.765586
Neuroticism	NK	-4.4043e-08	3.96e-08	0.866973
Neuroticism	Microglia	-3.70428e-08	2.92013e-08	0.897697
Parkinson's Disease	Myeloid Dendritic Cell	5.93447e-08	2.27643e-08	0.004568
Parkinson's Disease	NK	4.8539e-08	2.14158e-08	0.0117104
Parkinson's Disease	Microglia	3.13622e-08	1.54755e-08	0.0213532
Parkinson's Disease	Monocyte	4.67003e-08	3.08005e-08	0.0647322
Parkinson's Disease	B cell	4.08383e-08	2.7251e-08	0.0669891
Parkinson's Disease	Excitatory Neurons	1.91421e-08	1.30691e-08	0.0715039
Parkinson's Disease	Inhibitory Neurons	1.22963e-08	1.07145e-08	0.125561
Parkinson's Disease	OPCs	1.44254e-08	1.77283e-08	0.207911
Parkinson's Disease	Erythoblasts	2.91085e-08	4.02904e-08	0.235004
Parkinson's Disease	Unknown Neurons	1.80909e-08	2.55006e-08	0.23903
Parkinson's Disease	T cell	7.6378e-09	2.47121e-08	0.378634
Parkinson's Disease	CD8	5.13038e-09	2.1517e-08	0.405772
Parkinson's Disease	Oligodendrocytes	1.54559e-09	1.31504e-08	0.45322
Parkinson's Disease	Plasmacytoid Dendritic Cell	1.02131e-09	3.63373e-08	0.488789
Parkinson's Disease	Astrocytes	-4.2715e-09	1.29707e-08	0.629042
Parkinson's Disease	Nigral Neurons	-1.54512e-08	2.83164e-08	0.707351
Schizophrenia	Excitatory Neurons	7.81e-07	9.50287e-08	1.02976e-16
Schizophrenia	Inhibitory Neurons	7.35896e-07	9.61322e-08	9.66204e-15
Schizophrenia	Unknown Neurons	9.45815e-07	1.75428e-07	3.49393e-08
Schizophrenia	Nigral Neurons	8.33942e-07	2.01746e-07	1.78542e-05
Schizophrenia	Astrocytes	3.33799e-07	8.32738e-08	3.05601e-05
Schizophrenia	OPCs	4.17898e-07	1.1511e-07	0.000141482
Schizophrenia	Oligodendrocytes	2.4215e-07	7.47472e-08	0.000598512
Schizophrenia	B cell	4.19769e-07	1.54618e-07	0.00331505
Schizophrenia	Erythoblasts	4.76536e-07	2.35545e-07	0.0215305
Schizophrenia	NK	1.14696e-07	1.15082e-07	0.159469
Schizophrenia	Myeloid Dendritic Cell	1.12445e-07	1.58187e-07	0.238592
Schizophrenia	CD8	7.26439e-08	1.36016e-07	0.296642
Schizophrenia	Monocyte	2.80032e-08	2.0675e-07	0.44613
Schizophrenia	Plasmacytoid Dendritic Cell	1.31451e-08	1.99393e-07	0.473719
Schizophrenia	T cell	-5.37859e-09	1.43153e-07	0.514986
Schizophrenia	Microglia	-4.88098e-08	9.42755e-08	0.697679
